# Signaling metabolites spatially organize a multispecies mutualism in the soil microbiome

**DOI:** 10.64898/2026.07.10.737802

**Authors:** Jake A. Drewes, Finlay Warsop Thomas, Julie Bethany, Emily A. Higgins Keppler, Corey Nelson, Suzanne M. Kosina, Trent R. Northen, Heather D. Bean, Ferran Garcia-Pichel

## Abstract

A plant-independent avenue for N_2_-fixation takes place in desert topsoils through a “C-for-N” mutualism between heterodiazotrophs and the cyanobacterium *Microcoleus vaginatus*. These partners come together within a diverse soil microbiome under conditions of N-limitation for the phototroph and C limitation for the heterotrophs. We hypothesized that extracellular chemical signaling might enable partner selection and collocation, though infomolecules shaping inter-microbial architecture were unknown. We show that the complex chemical composition of *M. vaginatus*’ exometabolome depends on its N-limitation status, thus potentially offering information to mutualists. In chemotactic assays, the exometabolome effectively repelled most native soil bacteria, particularly intensely when under N-limitation. Bacterial assemblages circumventing the repulsion were enriched in species that are rare in the soil microbiome, and that functionally resemble mutualistic cyanospheres (showing high N_2_-fixation potential, secretion of urea, and copiotrophy), setting the stage for a working symbiosis. Further, we could reproduce the enrichment of copiotrophs and nitrogen-fixers using mixtures of N-acetylglutamic acid, N-acetylmethionine, indole-3-acetic acid, and 5′-methylthioadenosine, all preferentially released by *M. vaginatus* under N-limitation. These signaling molecules did not result in an enrichment of urea producers, however. The results demonstrate that trans-species communication through specific infochemicals, together with already known quorum-sensing-like intraspecific communication in *M. vaginatus*, act as a tool to organize microbiomes spatially and to attain mutualistic partner specificity in an open, crowded background.
