## Supplemental Table 2: Volatile metabolomics results for "Signaling metabolites spatially organize a multispecies mutualism in the soil microbiome"

### Sheet: Table S2 SD
VOC ID	Average 1tR (s)	Observed 624 RI	Average 2tR (s)	0 mM NO3- (0%) (8 biol. replicates)			0.02 mM NO3- (0.1%) (9 biol. replicates)			0.18 mM NO3- (1%) (7 biol. replicates)			1.76 mM NO3- (10%) (7 biol. replicates)			17.65 mM NO3- (100%) (9 biol. replicates)			26.48 mM NO3- (150%) (8 biol. replicates)			30.89 mM NO3- (175%) (10 biol. replicates)			52.95 mM NO3- (300%) (7 biol. replicates)			Media Control (10 biol. replicates)
				n	mean area	std. dev.	n	mean area	std. dev.	n	mean area	std. dev.	n	mean area	std. dev.	n	mean area	std. dev.	n	mean area	std. dev.	n	mean area	std. dev.	n	mean area	std. dev.	n	mean area	std. dev.
138	483	562.762	0.5	3	0	0	2	0	0	2	0	0	5	7094.21	5706.99	3	0	0	1	0	0	4	0	0	5	12415.5	9410.92	4	0	0
147	513	575.314	0.43	3	0	0	7	4022.59	3322.88	5	3488.32	3067.27	6	5882.58	5549.49	7	1384.89	624.54	5	3793.06	6794.43	7	2133.33	2382.82	5	6676.54	7486.9	6	0	0
158	553	592.05	0.49	1	0	0	4	0	0	3	0	0	4	0	0	0	0	0	3	0	0	3	0	0	5	12454.6	8391.63	2	0	0
160	563	596.234	0.52	8	30449.4	12750.1	8	20916.7	12602.1	6	39738.9	14435.5	7	23015.9	9205.48	5	0	0	4	0	0	6	0	0	4	0	0	7	13909	7297.83
166	573	600.508	0.66	5	16936.8	16833.5	3	0	0	3	0	0	2	0	0	3	0	0	3	0	0	4	0	0	3	0	0	1	0	0
174	592	610.152	0.47	4	0	0	6	25739.3	13930.4	0	0	0	0	0	0	0	0	0	0	0	0	1	0	0	0	0	0	4	0	0
179	619	623.858	0.49	7	2026.65	759.018	4	0	0	3	0	0	1	0	0	5	0	0	4	0	0	3	0	0	1	0	0	5	0	0
181	622	625.381	0.42	7	734.962	331.089	3	0	0	2	0	0	2	0	0	7	841.82	241.971	3	0	0	2	0	0	2	0	0	6	0	0
188	667	648.223	0.72	5	2648.82	1284.35	3	0	0	4	0	0	6	1514.52	348.535	8	4191.79	2777.46	7	8826.13	3958.39	8	5392.37	2954.52	5	7046.93	2657.06	8	3979.7	2092.14
192	696	662.944	0.66	4	0	0	5	0	0	6	2279.39	1541.08	6	2074.19	561.41	9	1820.82	232.034	8	4413.96	4506.9	10	3150.63	3479.6	7	7571.78	5611.03	9	2012.67	914.528
194	724	677.157	0.78	8	8943.92	15017.8	9	16257.7	18901.8	7	18966.2	17668	7	40024.7	17150.8	9	20069.4	11642	8	45397.2	9120.19	10	42321.9	10884.7	7	62551	16732.7	10	22543.8	17203.5
197	742	686.294	0.54	0	0	0	0	0	0	0	0	0	2	0	0	1	0	0	0	0	0	1	0	0	6	5930.5	3636.5	0	0	0
198	746	688.325	0.56	4	0	0	3	0	0	4	0	0	6	9243.78	6647	9	18017.3	1783.64	8	30399.4	5913.79	10	24610.4	4071.76	7	28711.6	6836.05	8	24185.9	4451.62
204	776	704.545	0.56	8	104227	32112.7	8	90066.3	36683.8	7	131293	34978.1	7	127743	21860.3	9	174870	11980	8	298883	51615.5	10	250298	42835.9	7	281709	64391	10	198603	47203.5
206	791	714.286	0.89	1	0	0	2	0	0	3	0	0	1	0	0	3	0	0	3	0	0	7	5802.55	2783.88	5	5266.29	3309.03	4	0	0
209	794	716.234	0.43	6	2738.84	2572.36	7	9001.7	7018.5	0	0	0	0	0	0	0	0	0	0	0	0	2	0	0	0	0	0	7	3150.93	4536.02
214	830	739.61	0.86	1	0	0	4	0	0	2	0	0	4	0	0	1	0	0	4	0	0	5	0	0	6	13447.2	12580.1	2	0	0
222	886	775.974	0.42	7	2743.37	1496.6	6	4314.04	3313.67	7	3088.93	2089.12	7	4293.3	2898.4	8	3579.67	2535.24	7	2159.93	1918.86	7	2295.45	1767.62	5	4166.35	1992.02	5	0	0
226	891	779.221	0.46	4	0	0	7	4538.08	3926.46	1	0	0	4	0	0	4	0	0	2	0	0	6	0	0	4	0	0	5	0	0
228	903	787.013	0.43	8	8893.55	1422.99	9	13447.5	9794.03	7	8969.27	939.609	7	9527.95	1492.54	9	7194.39	961.07	7	5210.82	2540.34	10	3786.48	2157.54	5	7774.96	1406	10	5134.72	2507.98
240	980	824.464	0.53	6	5756.81	3167.44	6	3721.45	2179.84	3	0	0	3	0	0	4	0	0	4	0	0	4	0	0	0	0	0	5	0	0
241	979	824.034	0.49	6	10245.2	3783.48	5	0	0	3	0	0	6	10435.1	2707.92	5	0	0	6	13151.1	7064.83	6	0	0	7	18578.4	3128.59	5	0	0
249	1008	836.481	0.45	2	0	0	6	1704.07	317.188	4	0	0	4	0	0	3	0	0	3	0	0	4	0	0	4	0	0	5	0	0
253	1015	839.485	0.55	8	138377	33908.7	9	103055	49552.1	7	163158	18498.6	7	148936	14806.4	9	189722	10886.9	8	320629	36691.3	10	272221	55171.7	7	254331	41805.2	10	237983	55137.7
255	1025	843.777	0.66	7	4733.46	2968.21	5	0	0	7	3887.66	1922.1	5	2887.67	809.771	9	7550.56	2833.82	8	9939.85	3027.66	10	8089.76	3141.38	7	11185.5	3357.4	8	3753.07	1986.11
259	1110	880.258	0.48	4	0	0	8	2415.86	568.003	6	2618.62	656.578	4	0	0	7	3253.35	2019.16	2	0	0	8	3440.37	2164.97	6	4023.17	2944.8	4	0	0
261	1124	886.266	0.56	8	11270.5	5324.6	8	8732.91	4090.54	7	11193.2	2743.02	7	8240.29	4042.05	9	10297.2	1770.11	8	10398.7	4451.74	10	10057.9	2286.66	7	6488.77	3835.22	10	2048.02	1635.07
262	1129	888.412	0.53	3	0	0	5	0	0	5	3063.48	681.586	4	0	0	6	5744.07	2105.96	3	0	0	9	5827.75	2643.52	7	5868.93	2120.29	4	0	0
266	1136	891.416	0.51	7	3636.27	1566.76	5	0	0	6	3291.32	1085.51	6	3335.62	1758.49	9	5747.2	2277.66	6	2918.08	919.177	8	7504.7	856.029	6	6272.7	3360.37	4	0	0
268	1151	897.854	0.6	0	0	0	0	0	0	0	0	0	0	0	0	0	0	0	3	0	0	7	3043.12	1712.82	6	3500.71	2053.61	2	0	0
271	1164	903.62	0.45	5	1964.22	1364.28	7	8275.02	4486.05	0	0	0	2	0	0	0	0	0	0	0	0	6	0	0	1	0	0	7	2451.71	2606.32
275	1206	922.624	0.56	7	4961.03	3329.52	6	2943.98	1325.48	7	3995.06	3155.21	6	3859.97	2788.83	9	9048.93	642.711	8	14618.3	5201.16	10	13508	3013.86	6	9774.08	3838.13	9	11254	3123.12
277	1211	924.887	0.44	3	0	0	5	0	0	2	0	0	5	1832.02	1181.6	3	0	0	3	0	0	7	968.535	194.381	5	1362.22	719.3	6	0	0
279	1215	926.697	0.54	8	14142.4	3777.77	9	9603.15	5286.64	7	14786.5	4328.06	7	18919	2183.47	9	26194.6	2295.48	8	39146.7	7178.14	10	37250.2	10289.6	7	35305.2	6097.79	10	22260.6	7116.7
282	1232	934.389	0.56	8	35193.5	3789.64	9	30501.7	6259.96	7	37822	4593.74	7	37047.3	5062.96	9	41913	2858.7	8	42858.3	4215.82	10	46176.2	4496.07	7	45298.7	3894.96	10	36291.3	3627.33
283	1233	934.842	0.58	6	2613.48	822.782	7	5835.8	3179.86	2	0	0	3	0	0	3	0	0	1	0	0	5	0	0	1	0	0	5	0	0
296	1323	975.566	0.53	8	919337	182448	9	1.41994e+06	564575	7	734797	91650.3	7	672715	88077.9	9	763861	89663.6	8	520239	82762.1	10	749925	162604	7	706216	120236	10	895194	308122
304	1362	993.213	0.47	5	8649.05	1454.79	5	0	0	5	6189.11	3017.82	4	0	0	8	8848.21	1251.82	6	3264.43	1896.93	6	0	0	2	0	0	7	3676.45	2179.3
305	1365	994.57	0.51	8	8088.84	3008.6	7	6566.43	3357.62	7	8398.84	2712.4	7	11493.3	1581.8	9	11703.8	1987.68	8	16727.4	3396.22	10	16503.9	4395.99	7	16277.4	3088.1	10	9368.47	3436.64
306	1365	994.57	0.49	8	3855.25	2042.54	9	3688.71	1684.77	6	5558.45	1672.41	7	3809.31	1834.46	9	7041.66	2785.62	8	2789.1	1266.3	9	7532.38	2641.73	6	7412.57	2650.28	9	3526.63	1930.9
313	1397	1009.62	0.44	4	0	0	3	0	0	3	0	0	4	0	0	6	1828.37	951.395	3	0	0	7	1638.5	685.761	3	0	0	5	0	0
314	1396	1009.13	0.47	8	75805.3	15650.5	9	110180	43313.7	7	66054.7	9024.87	7	64253.9	10882.4	9	64861.8	5975.85	8	42887.4	7928.05	10	73518.7	4697.53	7	65568.2	5359.97	10	53740	7036.97
317	1408	1014.9	0.58	8	32428.5	6486.18	9	45629.7	15240.8	7	29518.3	4234.1	7	29759.4	4904.14	9	27192.3	2618.28	8	21231	2453.74	10	31065.2	3035.8	7	31637.4	3954.53	10	26358.8	4396.67
318	1421	1021.15	0.56	8	42010.4	4205.8	9	40920.5	6590.85	7	41641.1	8155.36	7	35547.3	4423.32	9	42336.9	2443.81	8	31309.8	6168.05	10	45769.7	6807.27	7	44965.4	3567.77	10	26233.4	3404.2
319	1421	1021.15	0.61	1	0	0	4	0	0	3	0	0	6	1967.39	1233.95	0	0	0	4	0	0	5	0	0	6	1582.85	1490.81	2	0	0
330	1452	1036.06	0.56	8	33106.3	15033.7	8	22721.3	10559.4	6	37666.9	6519.52	6	33395.1	7926.13	5	0	0	7	39115.6	10364.7	6	0	0	4	0	0	6	0	0
331	1455	1037.5	0.61	8	11217.9	4628.14	9	4014.39	4678.5	7	11470.5	3388.76	7	9183.72	3119.05	9	13523	2221.25	8	13749.5	1969.63	10	11769.7	2529.19	7	11567.5	2282.18	9	7565.15	2922.83
332	1466	1042.79	0.62	8	20650.7	6296.28	8	11334.3	8112.55	7	22715.1	3584.34	7	19900.2	3532.79	9	24665.2	4254.56	8	25359.3	3086.05	10	21651.6	4857.2	7	21209.3	4925.27	9	12244.3	3511.22
336	1502	1060.1	0.87	2	0	0	5	0	0	3	0	0	6	53137	41786.4	3	0	0	4	0	0	7	29097.7	28035.1	6	64825	29893	6	0	0
341	1542	1079.33	0.54	8	1606	238.798	5	0	0	6	1716.13	472.306	4	0	0	9	1717.29	123.546	6	1614.01	208.819	10	2698.24	1452.85	5	2608.18	1149.68	8	1186.82	241.181
348	1607	1111.34	0.59	6	1016.94	173.976	5	0	0	7	35421.8	32073.5	7	54949.6	16201.4	9	4685.37	3227.54	8	1596.1	408.619	10	1326.4	390.843	7	1169.63	193.215	9	989.003	160.341
349	1610	1112.89	0.55	4	0	0	1	0	0	1	0	0	1	0	0	7	3336.43	5315.14	7	4558.64	5811.25	5	0	0	3	0	0	3	0	0
350	1613	1114.43	0.51	8	8737.47	3031.54	5	0	0	6	6912.94	3296.24	5	2613.01	1021.05	7	3058.31	1311.12	7	3681.07	2466.46	8	3913.32	1973.02	6	9475.74	4265.29	4	0	0
351	1616	1115.98	0.59	8	2425.38	1730.53	6	1359.7	424.464	6	2394.72	1010.14	7	2190.02	756.849	7	1895.59	198.838	7	3885.78	1446.41	9	3641.21	1244.72	7	3257.08	938.623	9	1207.94	245.949
354	1626	1121.13	0.6	1	0	0	4	0	0	2	0	0	5	3449.3	2865.72	2	0	0	4	0	0	7	2266.41	2253.46	6	4652.89	3273.62	4	0	0
361	1696	1157.22	0.52	8	6764.24	3363.82	9	2107.32	323.494	7	4091.71	2615.12	7	4159.12	2187.41	9	7536.93	2199.61	7	5074.87	2610.73	10	9343.21	1695.51	5	6924.71	1664.42	10	2047.11	1408.32
363	1710	1164.43	0.55	5	1877.78	1082.25	3	0	0	5	1488.93	469.803	7	1951.9	986.447	9	2001.62	1094.29	7	3549.65	1628.11	9	1833.94	814.305	7	2714.61	1525.25	4	0	0
366	1738	1178.87	0.54	7	3901	2060.38	8	1927.7	448.689	5	3943.57	2344.17	5	2725	621.936	8	4643.97	1066.23	6	2786.65	759.638	10	5740.56	1419.99	5	6044.11	1134.5	7	2033.83	820.971
370	1777	1198.97	0.53	8	11957.6	3109.4	9	7209.18	1973.85	7	11782.8	4638.59	7	9269.43	2584.59	9	11986.7	993.417	8	15469.3	14511.5	10	13348	2769.12	7	14206	4530.48	10	5370.14	2052.6
372	1781	1201.1	0.49	8	1241.81	186.788	2	0	0	5	1701.67	774.834	4	0	0	8	2853.19	1958.72	4	0	0	9	3372.4	1441.08	5	3684.71	2620.05	3	0	0
373	1790	1206.08	0.49	7	1214.01	253.751	2	0	0	6	1761.25	989.387	4	0	0	8	2594.44	1864.33	5	1301.62	259.142	10	3187.05	1460.63	5	3619.17	2466.24	3	0	0
377	1808	1216.02	0.54	4	0	0	3	0	0	4	0	0	4	0	0	8	3509.26	7521.23	6	4729.66	7049.05	7	2014.45	3165.22	4	0	0	3	0	0
386	1885	1258.56	0.53	8	11306.5	5470.49	8	7676.91	3776	7	11678.3	2221.35	7	13814.1	2157.75	9	14040	3049.54	7	14195.9	2845.31	10	7166.37	2196.81	5	8133.39	2571.66	10	5400.58	2187.94
387	1889	1260.77	0.54	8	4180.49	2791.69	7	1344.26	453.93	6	4998.61	2815.98	7	3079.34	1878.18	9	6784.68	1053.61	7	4356.63	1905.18	10	7666.36	1545.15	6	6099.52	2410.85	3	0	0
389	1896	1264.64	0.51	8	13607.2	6288.81	8	9284.19	4062.71	7	14911.7	3210.3	7	18069.8	2518.71	9	16892.5	3318.87	7	16860.2	4988.97	10	8764.54	3029.02	5	10756.2	2662.47	10	5848.85	2222.89
399	1959	1299.45	0.45	5	6158.91	5135.73	4	0	0	4	0	0	4	0	0	4	0	0	5	15096.2	22839	7	12820.5	21536.7	5	6820.66	9532.8	5	0	0
409	2044	1349.7	0.56	4	0	0	3	0	0	5	8715	4929.59	7	6897.22	5209.98	9	12563.7	925.932	7	13487.7	619.971	9	39915.2	86518.3	6	13434.9	5551.87	2	0	0
410	2056	1356.8	0.55	3	0	0	2	0	0	3	0	0	3	0	0	6	3823.65	6639.68	6	3432.31	5718.05	5	0	0	3	0	0	4	0	0
412	2071	1365.68	0.45	4	0	0	4	0	0	6	1532.72	639.643	7	3009.78	1675.77	9	1054.88	281.083	7	1366.28	248.399	6	0	0	4	0	0	0	0	0
420	2129	1400	0.46	6	4843.68	5436.41	4	0	0	4	0	0	4	0	0	5	0	0	4	0	0	7	22318.9	40904.3	4	0	0	5	0	0
427	2171	1426.25	0.6	8	5105.71	4291.68	8	2409.81	1547.4	7	7116.38	3672.52	7	9930.56	2399.63	9	11865.9	2716.13	8	13127.2	4752.3	10	8434.53	3726.84	7	8539.62	2940.42	9	1500.57	364.029
429	2184	1434.38	0.53	8	3945.97	4162.63	8	1722.01	645.16	7	3490.45	2620.24	7	11005.4	1370.8	9	8799.59	2854.57	7	6602.19	3783.92	10	2086.71	1929.41	5	3471.71	2372.95	8	1055.21	246.418
433	2223	1458.75	0.63	8	1069.82	383.018	4	0	0	7	1078.22	311.418	6	1249.95	463.27	9	585.727	152.668	8	915.742	286.88	10	662.601	197.369	7	922.252	329.299	7	638.644	181.881
439	2258	1480.62	0.54	7	2508.39	2621.33	5	0	0	6	2171.41	442.703	7	4092.34	3200.94	9	2001.16	413.153	7	5126.52	6271.8	8	1237.14	436.958	5	1819.87	645.179	1	0	0
441	2279	1493.75	0.39	6	2193.1	422.231	4	0	0	5	1792.2	536.265	3	0	0	5	0	0	5	5503.94	5335.79	7	1744.49	411.885	3	0	0	7	1933.49	368.633
442	2288	1499.38	0.46	6	4021.21	3940.04	5	0	0	4	0	0	3	0	0	3	0	0	4	0	0	7	18845.9	28985.6	5	6548.82	7684.49	5	0	0
448	2310	1513.73	0.39	3	0	0	6	2381.93	648.554	6	2283.8	683.963	1	0	0	7	1862.73	239.258	8	3075.45	2045.78	7	1777.3	459.043	3	0	0	5	0	0
456	2358	1545.1	0.59	8	20513.9	37655	5	0	0	7	13074.6	10118.6	7	48395.6	56881	9	42570.2	21331.3	7	73440.8	58980.6	10	10112.6	8440.84	5	30341.6	25631.8	6	0	0
457	2359	1545.75	0.9	5	7861.2	1988.11	3	0	0	4	0	0	7	7641.56	2848.96	8	8958.23	4460.87	7	12681.9	5455.18	4	0	0	4	0	0	5	0	0
464	2369	1552.29	0.59	8	136975	47954.2	8	96658	44152.2	7	167144	19705.2	7	190532	31903.5	9	199874	35229	8	241223	122990	10	143192	50465.9	7	127333	29207.6	10	69863.1	21801.8
473	2426	1589.54	0.49	6	8760.5	2419.91	7	41348.9	33860.7	5	12173.6	7392.94	5	14433.7	10074	7	5402.94	1465.73	7	14150.9	8017.82	7	9581.39	5470.16	5	12390.3	4925.71	4	0	0
474	2428	1590.85	0.39	1	0	0	4	0	0	3	0	0	2	0	0	4	0	0	1	0	0	3	0	0	5	1956.47	566.687	4	0	0
494	2477	1619.89	0.71	8	7798.06	3398.93	8	4129.66	3723.3	7	10049.1	3062.5	7	9970.55	3866.81	9	10800.7	1612.28	8	13481.9	6645.63	10	9889.48	3927.93	7	10986.7	2001.97	9	4340.3	2182.35
511	2504	1635.23	0.39	4	0	0	6	36564.4	68031.2	4	0	0	2	0	0	5	0	0	3	0	0	6	0	0	2	0	0	2	0	0
522	2539	1655.11	0.58	8	13141.7	4028.36	8	6605.64	5583	7	11552.5	4408.73	7	10329.6	2057.38	9	8654.82	4384.78	8	11301.8	3487.32	10	7301.31	2146.49	7	7047.03	2108.08	9	3330.41	2769.85
526	2557	1665.34	0.39	5	11878.9	5907	1	0	0	4	0	0	2	0	0	2	0	0	3	0	0	3	0	0	1	0	0	3	0	0
542	2602	1690.91	0.39	3	0	0	0	0	0	1	0	0	1	0	0	0	0	0	5	9109.27	10526.7	3	0	0	2	0	0	1	0	0
547	2616	1698.86	0.39	5	5735.14	3808.41	2	0	0	4	0	0	1	0	0	2	0	0	2	0	0	1	0	0	3	0	0	3	0	0
564	2653	1713.83	0.38	5	9808.79	7922.65	0	0	0	0	0	0	1	0	0	0	0	0	2	0	0	1	0	0	2	0	0	1	0	0

### Sheet: Footnotes
Column	Abbreviation	Notes
Column A	VOC ID	Unique identifier assigned to each chromatographic feature
Column B	Average 1tR (s)	Mean observed first dimension retention time in seconds
Column C	Observed 624 RI	Linear retention index on a 624 column
Column D	Average 2tR (s)	Mean observed second dimension retention time in seconds
