## Supplemental Table 3: Statistical Test Results for "Signaling metabolites spatially organize a multispecies mutualism in the soil microbiome"

### Sheet: TableS3_Stats
Figure 3 - Possible infochemical signal intensity by [nitrate]
Indole-3-acetic acid			N-acetylglutamic acid			N-acetylmethionine			5'-methylthioadenosine
Kruskal-Wallis			Kruskal-Wallis			Kruskal-Wallis			Kruskal-Wallis
χ2(3) = 17.85	p = 4.7×10-4		χ2(3) = 25.48	p = 1.2×10-5		χ2(3) = 33.27	p = 2.8×10-7		χ2(3) = 31.34	p = 7.2×10-7
Conover-Iman			Conover-Iman			Conover-Iman			Conover-Iman
Combination	p-value		Combination	p-value		Combination	p-value		Combination	p-value
0 - 0.02	0.0011		0 - 0.02	1		0 - 0.02	0.4769		0 - 0.02	0.4329
0 - 1.76	0.01		0 - 1.76	0.0148		0 - 1.76	0		0 - 1.76	0
0 - 17.65	0		0 - 17.65	0		0 - 17.65	0		0 - 17.65	0
0.02 - 1.76	1		0.02 - 1.76	0.14		0.02 - 1.76	0		0.02 - 1.76	0
0.02 - 17.65	0.5126		0.02 - 17.65	0		0.02 - 17.65	0		0.02 - 17.65	0
1.76 - 17.65	0.1098		1.76 - 17.65	0.0002		1.76 - 17.65	0.0001		1.76 - 17.65	0.0288
pipecolic acid			tetrasaccharide(s)			trisaccharide(s)			3-(4-hydroxyphenyl)lactic acid
Kruskal-Wallis			Kruskal-Wallis			Kruskal-Wallis			Kruskal-Wallis
χ2(3) = 29.61	p = 1.7×10-6		χ2(3) = 33.04	p = 3.2×10-7		χ2(3) = 31.15	p = 8.0×10-7		χ2(3) = 33.99	p = 2.0×10-7
Conover-Iman			Conover-Iman			Conover-Iman			Conover-Iman
Combination	p-value		Combination	p-value		Combination	p-value		Combination	p-value
0 - 0.02	0.2606		0 - 0.02	0.0905		0 - 0.02	0.4154		0 - 0.02	0.0264
0 - 1.76	0		0 - 1.76	0		0 - 1.76	0		0 - 1.76	0
0 - 17.65	0		0 - 17.65	0		0 - 17.65	0		0 - 17.65	0
0.02 - 1.76	0.0032		0.02 - 1.76	0		0.02 - 1.76	0.0001		0.02 - 1.76	0
0.02 - 17.65	0		0.02 - 17.65	0		0.02 - 17.65	0		0.02 - 17.65	0
1.76 - 17.65	0.0002		1.76 - 17.65	0.0001		1.76 - 17.65	0.0002		1.76 - 17.65	0
Figure 4 - Full exometabolome chemotaxis assay
log 16S rRNA copies per mL			log nifH copies per mL			log ratio nif gene copies to 16S rRNA copies
ANOVA			Kruskal-Wallis			ANOVA
F(2,31) = 18.414	p = 5.4×10-6		χ2(2) = 6.0213	p = 0.04926		F(2,31) = 24.471	p = 4.2×10-7
Tukey multiple comparisons of means			Conover-Iman			Tukey multiple comparisons of means
Comparison	p-value		Combination	p-value		Comparison	p-value
artificial-starved	3.1e-06		artificial-starved	1		artificial-starved	2.8e-06
artificial-unstarved	0.0855515		artificial-unstarved	0.0277		artificial-unstarved	7.2e-06
starved-unstarved	0.0118988		starved-unstarved	0.0518		starved-unstarved	0.89834
Figure 4 - Volatile exometabolome only chemotaxis assay
log 16S rRNA copies per mL			log nifH copies per mL			log ratio nif gene copies to 16S rRNA copies
ANOVA			Kruskal-Wallis			Kruskal-Wallis
F(2,9) = 51.87	p = 1.2x10-5		χ2(2) = 8.00	p = 0.01832		χ2(2) = 2.4231	p = 0.2977
Tukey multiple comparisons of means			Conover-Iman
Comparison	p-value		Combination	p-value
artificial-starved	8.4e-06		artificial-starved	0.0016
artificial-unstarved	0.0042531		artificial-unstarved	0.0119
starved-unstarved	0.0007366		starved-unstarved	0.311
Figure 5A - Individual infochemical chemotaxis assay
Indole-3-acetic acid
log 16S rRNA copies per mL			log nifH copies per mL			log ratio nif gene copies to 16S rRNA copies
ANOVA			ANOVA			ANOVA
F(2,16) = 4.0491	p = 0.03776		F(2,16) = 0.8035	p = 0.465		F(2,16) = 7.7631	p = 0.004401
Tukey multiple comparisons of means						Tukey multiple comparisons of means
Comparison	p-value					Comparison	p-value
artificial - 100 µM	0.0298413					artificial - 100 µM	0.0041367
artificial - 1 µM	0.899674					artificial - 1 µM	0.96146
1 µM - 100 µM	0.174756					1 µM - 100 µM	0.014582
N-acetylglutamic acid
log 16S rRNA copies per mL			log nifH copies per mL			log ratio nif gene copies to 16S rRNA copies
ANOVA			ANOVA			ANOVA
F(2,16) = 4.072	p = 0.03719		F(2,16) = 1.0252	p = 0.3811		F(2,16) = 10.539	p = 0.001203
Tukey multiple comparisons of means						Tukey multiple comparisons of means
Comparison	p-value					Comparison	p-value
artificial - 100 µM	0.0627922					artificial - 100 µM	0.0024618
artificial - 1 µM	0.61284					artificial - 1 µM	0.394977
1 µM - 100 µM	0.0410618					1 µM - 100 µM	0.0017163
N-acetylmethionine
log 16S rRNA copies per mL			log nifH copies per mL			log ratio nif gene copies to 16S rRNA copies
ANOVA			Kruskal-Wallis			ANOVA
F(2,16) = 2.5004	p = 0.1135		χ2(2) = 9.56	p = 0.008391		F(2,16) = 18.603	p = 6.7×10-5
			Conover-Iman			Tukey multiple comparisons of means
			Comparison	p-value		Comparison	p-value
			artificial - 100 µM	0.0072		artificial - 100 µM	0.0001821
			artificial - 1 µM	0.0505		artificial - 1 µM	0.178384
			1 µM - 100 µM	0.0007		1 µM - 100 µM	9.84e-05
5'-methylthioadenosine
log 16S rRNA copies per mL			log nifH copies per mL			log ratio nif gene copies to 16S rRNA copies
ANOVA			Kruskal-Wallis			ANOVA
F(2,16) = 0.6237	p = 0.5485		χ2(2) = 3.681	p = 0.1587		F(2,16) = 1.5479	p = 0.2429
Figure 5B - Tripartite mixed infochemical chemotaxis assay
log 16S rRNA copies per mL			log nifH copies per mL			log ratio nif gene copies to 16S rRNA copies
ANOVA			ANOVA			ANOVA
F(2,16) = 4.7752	p = 0.02365		F(2,16) = 11.748	p = 7.3×10-4		F(2,16) = 33.498	p = 1.9×10-6
Tukey multiple comparisons of means			Tukey multiple comparisons of means			Tukey multiple comparisons of means
Comparison	p-value		Comparison	p-value		Comparison	p-value
artificial - 100 µM	0.615798		artificial - 100 µM	0.010653		artificial - 100 µM	0.0006914
artificial - 1 µM	0.0389594		artificial - 1 µM	0.0319617		artificial - 1 µM	8.95e-05
1 µM - 100 µM	0.0281942		1 µM - 100 µM	0.000508		1 µM - 100 µM	1.2e-06
Figure 5B - Quadripartite mixed infochemical chemotaxis assay
log 16S rRNA copies per mL			log nifH copies per mL			log ratio nif gene copies to 16S rRNA copies
ANOVA			ANOVA			ANOVA
F(2,16) = 9.6001	p = 0.001822		F(2,16) = 1.7886	p = 0.199		F(2,16) = 7.1523	p = 0.006038
Tukey multiple comparisons of means						Tukey multiple comparisons of means
Comparison	p-value					Comparison	p-value
1 µM Mix - Artificial	0.0198227					1 µM Mix - Artificial	0.195254
100 µM Mix - Artificial	0.0056189					100 µM Mix - Artificial	0.0064267
100 µM Mix - 1 µM Mix	0.880506					100 µM Mix - 1 µM Mix	0.366163
Figure 6A - Urea production from attracted community
log 16S rRNA copies per mL			µmol urea produced per mL			log ratio µmol urea produced to 16S rRNA copies
ANOVA			ANOVA			ANOVA
F(3,8) = 9.7216	p = 0.004806		F(3,8) = 1.2832	p = 0.3444		F(3,8) = 5.8585	p = 0.02039
Tukey multiple comparisons of means						Tukey multiple comparisons of means
Comparison	p-value					Comparison	p-value
Artificial -100 µM mix	0.392204					Artificial -100 µM mix	0.991491
Starved -100 µM mix	0.0068257					Starved -100 µM mix	0.0968775
Unstarved - 100 µM mix	0.0123835					Unstarved - 100 µM mix	0.0772183
Starved - Artificial	0.0659641					Starved - Artificial	0.0649776
Unstarved - Artificial	0.126567					Unstarved - Artificial	0.051798
Unstarved - Starved	0.965164					Unstarved - Starved	0.998396
Figure 6B - Proportion of copiotrophs in attracted community
Kruskal-Wallis
χ2(5) = 28.32	p = 3.7×10-5
Conover-Iman
Group 1	Group 2	p-value
compound mixture	artificial medium	0.727215
compound mixture	soil	0.000181
compound mixture	cyanosphere	0.009957
compound mixture	unstarved exometabolome	0.597291
compound mixture	starved exometabolome	0.16198
artificial medium	soil	3.56e-05
artificial medium	cyanosphere	0.002428
artificial medium	unstarved exometabolome	0.367472
artificial medium	starved exometabolome	0.076501
soil	cyanosphere	0.027661
soil	unstarved exometabolome	0.000512
soil	starved exometabolome	0.012998
cyanosphere	unstarved exometabolome	0.029388
cyanosphere	starved exometabolome	0.325931
unstarved exometabolome	starved exometabolome	0.347289
Figure 7A - Alpha diversity indices
Shannon Index					Chao1 Index
ANOVA					ANOVA
F(5,31) = 7.30	p = 0.000127546				F(5,31) = 22.166	p = 2.1×10-9
Tukey multiple comparisons of means					Tukey multiple comparisons of means
Group 1	Group 2	p-value			Group 1	Group 2	p-value
Artificial medium	Compound mixture	0.261207			Starved exometabolome	Unstarved exometabolome	0.004048
Artificial medium	Cyanosphere	0.0646			Starved exometabolome	Soil	0.00011
Artificial medium	Soil	0.000384			Starved exometabolome	Cyanosphere	3.83x10-9
Artificial medium	Starved exometabolome	0.000276			Starved exometabolome	Artificial medium	2.29x10-7
Artificial medium	Unstarved exometabolome	0.204349			Starved exometabolome	Compound mixture	0.202791
Compound mixture	Cyanosphere	0.999998			Unstarved exometabolome	Soil	0.884442
Compound mixture	Soil	0.273399			Unstarved exometabolome	Cyanosphere	0.004512
Compound mixture	Starved exometabolome	0.177286			Unstarved exometabolome	Artificial medium	0.015476
Compound mixture	Unstarved exometabolome	1			Unstarved exometabolome	Compound mixture	0.736584
Cyanosphere	Soil	0.02912			Soil	Cyanosphere	0.061969
Cyanosphere	Starved exometabolome	0.018188			Soil	Artificial medium	0.119848
Cyanosphere	Unstarved exometabolome	1			Soil	Compound mixture	0.173634
Soil	Starved exometabolome	0.998741			Cyanosphere	Artificial medium	0.996405
Soil	Unstarved exometabolome	0.181625			Cyanosphere	Compound mixture	0.000148
Starved exometabolome	Unstarved exometabolome	0.112619			Artificial medium	Compound mixture	0.000776
