## Supplemental Table 5: Copiotrophy determinations for "Signaling metabolites spatially organize a multispecies mutualism in the soil microbiome"

### Sheet: TableS5_Copiotrophy
Genus	Assignment
Bacillus	Copiotroph	Heterotrophs in the top 70% most abundant ASVs of 16S rRNA community sequencing that were classified as copiotrophic or oligotrophic for this work.
Paenibacillus
Massilia
Domibacillus		Assignments made via phylogenetic placement and culturing data.
Noviherbaspirillum
Sprorosarcina
Pseudarthrobacter
Komgataeibacter
Flavitalea
Symbioplanes
Archangium
Sphingomonas
Polyangia
Rhizobium
Segetibacter
Bryobacter
Flavisolibacter
Sphingoauritanicus
Cnuella
Pseudonocardia
Neobacillus
Skermanella
Asanoa
Devosia
Roseateles
Carllococcis
Aurantibacillus
Lysobacter
Pseudomonas
Azohydromonas
Faecalibacterium
Azospirillum
Bifidobacterium
Clostrium
Lactobacillus
Vitosangium
Methanocorpusculum
Anaeroarcus
Pseudoduganella
Acetobacterium
Desulfovibrio
Methanoregula
Cellulomonas
Myxococcus
Tumebacillus
Armatimonas
Sporomusa
Paraburkholderia
Belnapia
Angustibacter
Labrys
Chryseobacterium
Collinsella
Oleisolibacter
Nocardioides
Ureibacillus
Microvirga	Oligotroph
Rubellimicrobium
Geodermatophilus
Rubrobacter
Aridibacter
Arenimicrobium
Blastococcus
Abditibacterium
Salinarimonas
Modestobacter
Tumebacillus
Rhodocytophaga
Adhaeribacter
Ferruginibacter
Brevitalea
Nibrella
Blastocatella
Roseisolibacter
Segetibacter
Deinococcus
Psychroglaciecola
Aquabacterium
Gemmatimonas
Crossiela
Dehalococcoides
Longimicrobium
Ignavibacterium
Verrucomicrobium
Phycisphaera
Hymenobacter
